# Mutations in the *SmAPRR2* transcription factor suppressing chlorophyll pigmentation in the eggplant fruit peel are key drivers of a diversified colour palette

**DOI:** 10.1101/2022.08.23.504925

**Authors:** Andrea Arrones, Giulio Mangino, David Alonso, Mariola Plazas, Jaime Prohens, Ezio Portis, Lorenzo Barchi, Giovanni Giuliano, Santiago Vilanova, Pietro Gramazio

## Abstract

Understanding the mechanisms by which chlorophylls are synthesized in the eggplant (*Solanum melongena*) fruit peel is of great relevance for eggplant breeding. A multi-parent advanced generation inter-cross (MAGIC) population and a germplasm collection have been screened for green pigmentation in the fruit peel and used to identify candidate genes for this trait. A genome-wide association study (GWAS) performed with 420 MAGIC individuals revealed a major association on chromosome 8 close to a gene similar to *APRR2*. Two variants in *SmAPRR2*, predicted as having a high impact effect, were associated with the absence of fruit chlorophyll pigmentation in the MAGIC population, and a large deletion of 5.27 kb was found in two reference genomes of accessions without chlorophyll in the fruit peel. The validation of the candidate gene *SmAPRR2* was performed by its sequencing in a set of MAGIC individuals and through its de novo assembly in 277 accessions from the G2P-SOL eggplant core collection. Two additional mutations in *SmAPRR2* associated with the lack of chlorophyll were identified in the core collection set. The phylogenetic analysis of *APRR2* reveals orthology within Solanaceae and suggests that specialization of *APRR2-like* genes occurred independently in Cucurbitaceae and Solanaceae. A strong geographical differentiation was observed in the frequency of predominant mutations in *SmAPRR2*, resulting in a lack of fruit chlorophyll pigmentation and suggesting that this phenotype may have arisen and been selected independently several times. This study represents the first identification of a major gene for fruit chlorophyll pigmentation in the eggplant fruit.
