## Supplementary material for "Mutations in the *SmAPRR2* transcription factor suppressing chlorophyll pigmentation in the eggplant fruit peel are key drivers of a diversified colour palette": Table S2: Supplementary Table S2.xlsx

### Sheet: Supplementary Table S2
Supplementary Table S2. Gene sequence variants identified in the 277 accessions from the eggplant G2P-SOL germplasm core collection indicating the G2P-SOL ID, the variant present in each accession and the fruit peel chlorophyll phenotype presence (YES) or absence (NO).
G2P-SOL ID	5.27 kb deletion	A0416 deletion	IVIA-371 deletion	C→A SNP	A(AACT)C deletion	Fruit peel chlorophyll
GPE000040			x			YES	Possible phenotyping error
GPE000050						YES
GPE000080			x			NO
GPE000140			x			NO
GPE000160						YES
GPE000180			x			NO
GPE000190			x			NO
GPE000200						YES
GPE000240			x			NO
GPE000310						YES
GPE000330						YES
GPE000370			x			NO
GPE000510						YES
GPE000560						YES
GPE000590						YES
GPE000600						YES
GPE000650				x		NO
GPE000710	x					NO
GPE000740						NO
GPE000810	x					NO
GPE000820	x					NO
GPE000850						YES
GPE001030						YES
GPE001080						YES
GPE001150						YES
GPE001200						YES
GPE001320						YES
GPE001660						YES
GPE001970	x					NO
GPE002550	x					NO
GPE002590						YES
GPE002650						YES
GPE002740						YES
GPE002780						YES
GPE002960						YES
GPE003380						YES
GPE003480				x		NO
GPE003490						YES
GPE003500						YES
GPE003510						YES
GPE003560	x					NO
GPE003570						YES
GPE003950						YES
GPE003960						YES
GPE003970						YES
GPE004000						YES
GPE004010						YES
GPE004330						YES
GPE004430			x			NO
GPE004500	x					NO
GPE004510						YES
GPE004570						YES
GPE004780						YES
GPE004820					x	NO
GPE004880			x			NO
GPE004910						YES
GPE004950						YES
GPE004980						YES
GPE005000						YES
GPE005180						YES
GPE005190						YES
GPE005360						YES
GPE005370						YES
GPE005380						YES
GPE005670						YES
GPE005800						YES
GPE006040						YES
GPE006050						YES
GPE006100						YES
GPE006210						NO
GPE006230					x	NO
GPE006530	x					NO
GPE006550	x					NO
GPE006740						YES
GPE006880						YES
GPE007120						YES
GPE007200						YES
GPE007220						YES
GPE007330	x					NO
GPE007670	x					YES	Possible phenotyping error
GPE007810						YES
GPE007920						YES
GPE008430		x				NO
GPE008440						YES
GPE008460						YES
GPE008870						YES
GPE008940						YES
GPE008990						YES
GPE009040						YES
GPE009070						YES
GPE009480						NO
GPE009540						YES
GPE009760						YES
GPE010370						YES
GPE012020						YES
GPE012230						YES
GPE012790						YES
GPE013000						YES
GPE013270						YES
GPE013330						YES
GPE013390				x		NO
GPE013440						YES
GPE013450						YES
GPE013500		x				NO
GPE013520						YES
GPE013650						YES
GPE013690	x					NO
GPE014130		x				NO
GPE014190	x					NO
GPE014260						YES
GPE014360						YES
GPE014500						YES
GPE014600		x				NO
GPE014680	x					NO
GPE014770	x					NO
GPE015930						YES
GPE017420			x			NO
GPE019220	x					NO
GPE019230	x					NO
GPE019280			x			NO
GPE019300						YES
GPE019350						YES
GPE019400						YES
GPE019420						YES
GPE019440						YES
GPE019620						YES
GPE019650						YES
GPE019660						YES
GPE019690						YES
GPE019700						YES
GPE019710						YES
GPE019740						YES
GPE019770						YES
GPE019800						YES
GPE019830						YES
GPE019840						YES
GPE019870						YES
GPE019980	x					NO
GPE020060						YES
GPE020070						YES
GPE020090						YES
GPE020400						YES
GPE020510						YES
GPE020530						YES
GPE020580						YES
GPE020590						YES
GPE020600						YES
GPE020720						YES
GPE020840			x			NO
GPE020870						YES
GPE020940						YES
GPE020990						YES
GPE021010						YES
GPE021080						YES
GPE021160			x			NO
GPE021220						YES
GPE021240						YES
GPE021300						YES
GPE021320			x			NO
GPE021340						YES
GPE021370						YES
GPE021410						YES
GPE021470			x			NO
GPE021490			x			NO
GPE021980						YES
GPE022220						YES
GPE022290						YES
GPE022920			x			NO
GPE022930	x					NO
GPE023740			x			NO
GPE023830						YES
GPE024030						YES
GPE024190			x			NO
GPE024430					x	NO
GPE024480						YES
GPE024600						YES
GPE024860						YES
GPE025860		x				NO
GPE026290						YES
GPE026390						YES
GPE026540						YES
GPE026600						YES
GPE026680						YES
GPE026740						YES
GPE026960						YES
GPE027590						YES
GPE028040						YES
GPE028180						YES
GPE028210	x					NO
GPE028760		x				NO
GPE029430						YES
GPE029460						YES
GPE029820						YES
GPE030210						YES
GPE030520						YES
GPE031020						YES
GPE031040		x				NO
GPE031320						YES
GPE031330						YES
GPE031380						YES
GPE031820						YES
GPE032310						YES
GPE032320						YES
GPE032480						YES
GPE032610						YES
GPE032680						YES
GPE032730						YES
GPE032810						YES
GPE032860						YES
GPE033060						YES
GPE033110		x				NO
GPE033160		x				NO
GPE033180		x				NO
GPE033210		x				NO
GPE033250		x				NO
GPE033260		x				NO
GPE033270		x				NO
GPE033280						YES
GPE033290						YES
GPE033310		x				NO
GPE033320		x				NO
GPE034140			x			NO
GPE034230						YES
GPE034500						YES
GPE034930						YES
GPE035430						YES
GPE035520						YES
GPE035590						YES
GPE035730						YES
GPE035840						YES
GPE035860						YES
GPE036170						YES
GPE036270						YES
GPE036830						YES
GPE036890						YES
GPE037360			x			NO
GPE037530			x			NO
GPE037860					x	NO
GPE038060						YES
GPE038220						YES
GPE038520						YES
GPE038940						YES
GPE039100						YES
GPE039510						YES
GPE040380						YES
GPE041220						YES
GPE041590						YES
GPE041910						YES
GPE042270						YES
GPE043510						YES
GPE043550						YES
GPE043570						YES
GPE045840		x				NO
GPE045970		x				NO
GPE046240		x				NO
GPE046410						YES
GPE046670		x				NO
GPE047360						YES
GPE047650						YES
GPE047710						YES
GPE048710						YES
GPE048740						YES
GPE049050					x	NO
GPE049300						YES
GPE049510		x				NO
GPE051800	x					NO
GPE051840	x					NO
GPE052440		x				NO
GPE052450		x				NO
GPE052510		x				NO
GPE052560						YES
GPE052740						YES
GPE052760						YES
GPE053150		x				NO
GPE053650		x				NO
GPE054050						YES
GPE054220						YES
