## Supplementary material for "Mutations in the *SmAPRR2* transcription factor suppressing chlorophyll pigmentation in the eggplant fruit peel are key drivers of a diversified colour palette": Table S1: Supplementary Table S1.xlsx

### Sheet: Supplementary Table S1
Supplementary Table S1. List of primers used in this study.
Primer ID	Forward primer (5'-3')	Reverse primer (5'-3')
APRR2_SNPs	ATCCGAGGGCTTTCATGTTG	AACCAGGCACCATTTCTTCC
APRR2_INDEL	CTATTAATTGACACAGGTAAGTGAAGG	CCCACATTGAGGGAAAGAAA
